# Relationships between mediolateral step modulation and clinical balance measures in people with chronic stroke

**DOI:** 10.1101/2022.04.26.489530

**Authors:** Keith E. Howard, Nicholas K. Reimold, Heather L. Knight, Aaron E. Embry, Holly A. Knapp, Alexa A. Agne, Camden J. Jacobs, Jesse C. Dean

## Abstract

**Background:** Many people with chronic stroke (PwCS) exhibit walking balance deficits linked to increased fall risk and decreased balance confidence. One potential contributor to these balance deficits is a decreased ability to modulate mediolateral stepping behavior based on pelvis motion. This behavior, hereby termed mediolateral step modulation, is thought to be an important balance strategy but can be disrupted in PwCS.

**Research Question:** Are biomechanical metrics of mediolateral step modulation related to common clinical balance measures among PwCS?

**Methods:** In this cross-sectional study, 93 PwCS walked on a treadmill at their self-selected speed for 3-minutes. We quantified mediolateral step modulation for both paretic and non-paretic steps by calculating partial correlations between mediolateral pelvis displacement at the start of each step and step width (ρSW), mediolateral foot placement relative to the pelvis (ρFP), and final mediolateral location of the pelvis (ρPD) at the end of the step. We also assessed several common clinical balance measures (Functional Gait Assessment [FGA], Activities-specific Balance Confidence scale [ABC], self-reported fear of falling and fall history). We performed Spearman correlations to relate each biomechanical metric of step modulation to FGA and ABC scores. We performed Wilcoxon rank sum tests to compare each biomechanical metric between individuals with and without a fear of falling and a history of falls.

**Results:** Only ρFP for paretic steps was significantly related to all four clinical balance measures; higher paretic ρFP values tended to be observed in participants with higher FGA scores, with higher ABC scores, without a fear of falling and without a history of falls. However, the strength of each of these relationships was only weak to moderate.

**Significance:** While the present results do not provide insight into causality, they justify future work investigating whether interventions designed to increase ρFP can improve clinical measures of post-stroke balance in parallel.
