## Appendix A for "Relationships between mediolateral step modulation and clinical balance measures in people with chronic stroke"

### Sheet: Participant Information
Arbitrary Subject Number	Gender	Paretic Side	AFO use (0=no; 1=yes)	Age (yrs)	Height (cm)	Mass (kg)	Time since stroke (mo)	Fugl-Meyer motor score	Fugl-Meyer sensory score	Self-selected overground speed (m/s)	Self-selected treadmill speed (m/s)	FGA score	ABC score	Fall history (0=no; 1=yes)	Fear of falling (0=no; 1=yes)	Paretic rSW	Paretic rFP	Paretic rPD	Non-paretic rSW	Non-paretic rFP	Non-paretic rPD
1	M	L	0	53	180	91	36	33	12	0.83	0.35	23	80	1	0	0.426786	-0.102647	0.808382	0.57175	0.0574412	0.79691
2	M	R	0	23	180	80	74	24	10	1.06	0.8	22	78	0	0	0.402981	0.129096	0.49314	0.703193	0.193736	0.788744
3	F	R	0	75	168	73	12	34	12	1.17	0.4	22	84	0	0	0.535617	-0.0327276	0.769109	0.385276	-0.0845807	0.754796
4	M	R	0	71	183	85	40	23	11	0.98	0.35	22	74	1	1	0.304356	-0.289862	0.650151	0.484573	-0.178475	0.824826
5	M	R	0	57	168	90	32	21	12	0.67	0.3	16	41	0	1	0.516934	-0.0456374	0.753113	0.483032	-0.0448509	0.825486
6	F	L	0	53	165	69	19	24	12	0.83	0.3	16	90	0	0	0.663435	0.220788	0.590463	0.429613	0.0836432	0.525426
7	F	R	0	82	152	90	39	26	11	0.71	0.15	11	54	0	1	0.463724	-0.462559	0.86125	0.133446	-0.439657	0.824246
8	F	L	0	35	150	75	43	33	10	0.82	0.5	24	59	1	1	0.555695	0.0788052	0.83423	0.527179	-0.051847	0.814778
9	F	R	0	60	155	58	41	30	12	0.94	0.4	18	83	1	0	0.534853	-0.019471	0.814426	0.690489	0.151535	0.86286
10	M	R	0	62	160	75	42	29	9	0.84	0.5	12	66	0	0	0.517751	0.165942	0.783012	0.438441	-0.236704	0.824866
11	M	L	1	39	183	123	80	14	7	0.63	0.25	12	35	0	0	0.205762	-0.148449	0.428696	0.177587	-0.330829	0.708603
12	F	L	0	33	180	70	103	21	6	1.18	1.05	19	48	1	0	0.482215	-0.120824	0.836125	0.485651	0.0571513	0.680688
13	F	L	0	45	163	102	8	34	11	0.9	0.4	15	58	0	1	0.641452	0.00926991	0.849412	0.745871	0.153416	0.876822
14	F	L	1	54	168	69	24	24	12	0.89	0.55	14	73	1	1	0.314215	-0.119502	0.521708	0.382434	-0.353792	0.774279
15	M	R	0	71	188	81	59	30	12	0.6	0.3	14	93	0	0	0.470883	0.0885388	0.701756	0.67598	0.138896	0.872495
16	F	R	0	76	152	86	12	34	10	0.76	0.55	12	41	0	1	0.348932	-0.161324	0.749609	0.570115	-0.0308787	0.802648
17	F	L	1	56	168	62	92	16	11	0.49	0.5	7	77	0	1	0.193582	-0.291509	0.693174	0.470178	-0.352037	0.819101
18	F	R	0	56	163	67	200	34	12	1.17	0.55	27	76	1	0	0.397494	-0.0221255	0.667102	0.494953	-0.0616253	0.716099
19	M	R	0	59	183	108	16	28	12	1.39	1.15	27	53	0	0	0.653784	0.195119	0.764481	0.721166	0.299445	0.764011
20	F	L	1	52	160	65	35	24	10	0.99	0.55	10	54	1	0	0.397694	0.000940498	0.760155	0.707622	-0.196636	0.941129
21	F	R	0	68	165	81	15	34	12	1.06	0.65	17	76	0	1	0.580876	0.18321	0.737462	0.582826	0.162704	0.72323
22	M	R	1	70	188	90	171	19	12	0.57	0.35	12	90	0	0	0.545353	0.313455	0.651855	0.754282	0.0922467	0.882109
23	M	R	0	76	187	119	23	25	7	0.42	0.3	7	89	0	0	0.131238	-0.489826	0.766839	0.613028	-0.386259	0.894288
24	M	L	0	35	163	68	161	17	4	0.51	0.35	9	47	0	1	0.589736	0.157531	0.721623	0.605141	-0.00524895	0.844504
25	M	R	0	46	178	99	18	31	10	1.01	0.45	13	59	0	0	0.548361	0.198945	0.591855	0.542802	0.200319	0.572745
26	M	L	1	23	178	105	6	20	9	0.5	0.25	9	91	0	0	0.205817	-0.0409643	0.475086	0.485265	-0.313808	0.845277
27	M	L	0	68	173	100	39	24	12	1.05	0.55	17	63	1	1	0.262406	-0.0408405	0.535549	0.467353	-0.249222	0.80075
28	M	R	1	63	182	81	6	20	12	0.65	0.45	11	86	0	0	0.487646	0.147708	0.733845	0.618508	-0.111923	0.911574
29	M	R	0	69	165	60	30	34	12	1.2	0.4	26	33	0	1	0.522379	-0.169851	0.846241	0.411399	-0.215623	0.745518
30	M	R	0	58	177	86	13	18	12	0.55	0.2	15	58	1	0	0.480727	-0.268152	0.659006	0.143721	-0.37351	0.615247
31	M	R	0	67	168	93	73	34	12	1.24	0.8	22	80	0	0	0.521382	-0.145733	0.83489	0.581368	-0.191107	0.863359
32	M	L	0	64	173	99	19	32	10	1.35	0.35	21	48	1	0	0.266139	-0.304989	0.783056	0.546501	-0.214847	0.842453
33	F	R	0	60	178	65	98	23	10	1.31	1.2	25	74	0	0	0.713785	0.495762	0.819528	0.723796	0.414626	0.825715
34	M	L	0	55	175	110	17	22	10	0.47	0.3	9	67	0	0	0.216892	-0.301127	0.700989	0.383943	-0.180828	0.823658
35	F	R	1	61	163	73	68	21	12	0.24	0.2	9	38	0	1	0.4284	-0.0422548	0.712475	0.753928	-0.232207	0.953752
36	F	R	0	48	165	89	35	22	9	1.21	0.6	18	73	0	1	0.548924	0.218368	0.735824	0.660018	0.188062	0.851716
37	M	R	0	55	173	84	22	21	6	0.44	0.2	7	57	1	1	0.0856925	-0.217476	0.485426	0.0993324	-0.527732	0.832687
38	M	L	0	85	175	85	17	27	12	0.56	0.2	9	14	1	1	0.644988	0.117589	0.862551	0.541087	-0.209338	0.887351
39	F	R	0	48	173	70	22	34	10	0.74	0.2	17	86	1	0	0.372417	-0.263731	0.788912	0.644098	-0.164409	0.88649
40	F	R	0	61	159	50	88	34	12	1.3	1.15	30	100	0	0	0.778683	0.417787	0.889028	0.752052	0.511504	0.868422
41	M	L	1	64	170	76	17	21	9	0.6	0.3	10	69	0	1	0.316655	0.0680672	0.362384	0.550288	-0.122628	0.791288
42	M	R	0	51	196	94	36	22	12	1.07	0.7	17	74	0	0	0.710707	0.45174	0.753315	0.697316	0.308561	0.825023
43	M	L	1	65	178	76	110	20	3	0.3	0.15	6	69	0	1	-0.0437807	-0.248207	0.46073	0.387616	-0.591245	0.898966
44	M	R	0	48	178	109	20	28	10	1.21	0.55	23	71	1	0	0.677972	0.0359006	0.853888	0.660512	0.130812	0.878481
45	F	R	0	84	161	53	80	28	12	0.28	0.2	6	19	1	0	0.463523	-0.345754	0.893363	0.330433	-0.449567	0.893586
46	M	R	0	67	173	80	48	20	10	0.53	0.2	10	55	0	0	0.346454	-0.364641	0.789745	0.3091	-0.305758	0.796627
47	F	R	1	35	166	80	13	18	2	0.35	0.2	10	38	0	0	0.078513	-0.352967	0.6058	0.668217	0.141716	0.841998
48	F	L	0	71	152	60	26	29	10	0.89	0.25	13	48	0	1	0.413901	-0.269804	0.909418	0.660583	-0.12673	0.944138
49	F	R	0	65	163	65	38	16	12	0.11	0.15	6	55	1	1	-0.351846	-0.5051	0.61367	0.798064	-0.512973	0.921963
50	M	R	0	79	175	73	13	29	12	0.9	0.45	12	52	0	1	0.573136	0.0162097	0.879619	0.656996	-0.129842	0.953428
51	M	L	0	70	178	93	25	19	12	0.65	0.25	11	58	1	1	0.469202	-0.0899593	0.609226	0.0571072	-0.537094	0.778858
52	F	L	0	55	165	103	53	28	12	0.76	0.2	13	81	0	0	0.183522	-0.162938	0.451971	0.376465	-0.299472	0.76814
53	F	L	1	52	157	73	60	20	4	0.42	0.15	7	58	0	0	0.0577608	-0.10582	0.354454	0.54984	-0.400992	0.932431
54	F	R	0	65	160	80	90	33	12	0.89	0.5	21	95	0	1	0.399557	-0.143646	0.700621	0.535974	-0.354053	0.888632
55	F	L	0	67	160	73	74	15	4	0.56	0.2	8	38	0	1	0.195032	-0.392312	0.726247	0.595011	-0.286327	0.925298
56	F	R	0	51	155	76	19	26	12	0.7	0.25	12	39	1	1	0.245502	-0.38553	0.828855	0.556677	-0.483596	0.94437
57	M	L	0	58	178	115	71	22	12	0.77	0.2	12	76	0	0	0.365073	-0.100302	0.596993	0.806758	0.441357	0.807209
58	F	L	0	62	165	79	12	25	10	0.54	0.25	10	69	0	0	0.542043	-0.183347	0.96053	0.519424	-0.245078	0.957108
59	F	R	0	46	152	75	79	27	10	0.93	0.85	25	87	1	0	0.717196	0.336134	0.858971	0.561377	0.138806	0.807936
60	F	L	1	54	165	113	10	14	8	0.2	0.1	7	24	1	1	0.177679	-0.383301	0.772334	0.836695	-0.0689547	0.95584
61	F	R	0	61	154	99	6	27	12	0.82	0.15	12	43	0	1	0.404415	-0.418282	0.881637	0.267869	-0.444698	0.87498
62	F	L	0	59	165	95	54	26	10	0.37	0.1	7	18	1	1	0.53841	-0.0892904	0.783268	0.464647	0.115301	0.666087
63	M	L	1	76	160	71	11	23	11	0.49	0.25	15	76	0	0	0.147127	-0.0765318	0.299966	0.0229744	-0.293891	0.512488
64	M	R	0	74	170	99	133	29	10	0.9	0.35	21	79	0	1	0.577166	0.0451669	0.828861	0.613718	-0.143436	0.850822
65	F	R	0	45	170	56	31	23	12	1.28	0.6	22	57	1	0	0.585075	0.117216	0.802124	0.428739	-0.136548	0.788659
66	M	R	1	56	170	127	70	17	12	0.81	0.35	13	56	1	0	0.349194	-0.167242	0.764813	0.734933	-0.0704138	0.86489
67	M	R	0	62	185	65	80	30	12	0.11	0.15	8	78	1	1	0.442946	-0.2649	0.799209	0.602808	-0.0334147	0.744233
68	M	L	0	67	175	79	26	30	12	0.89	0.4	20	69	1	1	0.138353	-0.463547	0.821214	0.689093	-0.371343	0.926648
69	M	R	0	52	185	90	7	23	12	0.79	0.3	15	36	0	0	0.552502	0.100229	0.714247	0.499084	0.00695069	0.707558
70	F	R	0	63	173	78	8	23	11	0.9	0.3	17	74	0	0	0.431066	-0.126029	0.885298	0.377224	-0.171264	0.90196
71	M	L	0	77	173	80	59	22	10	0.58	0.25	9	67	0	0	0.463449	-0.00615601	0.803796	0.484643	-0.0396077	0.859423
72	M	R	0	62	164	89	42	34	12	1.01	0.9	25	65	0	0	0.75391	0.533783	0.859638	0.534907	0.289919	0.72533
73	M	L	0	55	180	96	23	24	9	0.62	0.15	15	73	1	1	0.414347	-0.233421	0.719684	0.3966	-0.543441	0.822894
74	M	R	1	51	175	88	16	28	12	0.92	0.4	24	99	0	0	0.387917	0.140029	0.45857	0.459976	0.00639197	0.695305
75	M	R	0	63	173	76	133	16	6	0.51	0.25	7	76	0	0	0.435549	0.106992	0.526912	0.316327	-0.462112	0.895763
76	M	L	0	64	188	143	59	30	10	0.86	0.4	15	77	1	1	0.41334	-0.171002	0.835939	0.204178	-0.265425	0.855116
77	M	R	0	65	165	71	12	31	12	1.21	0.4	21	93	0	0	0.723371	0.186165	0.900483	0.698724	0.225164	0.91215
78	F	R	0	55	155	59	242	25	12	0.79	0.45	18	83	1	0	0.397968	-0.232619	0.80533	0.456111	-0.177789	0.861619
79	M	R	0	53	185	108	17	26	6	0.76	0.15	10	71	1	0	0.576915	-0.0506144	0.818785	0.278402	-0.449676	0.835075
80	F	R	0	51	170	76	26	25	12	0.96	0.6	17	38	1	0	0.708775	0.399896	0.868655	0.658746	0.402615	0.825825
81	F	L	0	70	163	91	7	27	12	1.01	0.25	21	78	1	1	0.206401	-0.541981	0.814226	0.403567	-0.516318	0.900711
82	F	R	0	34	163	62	26	15	12	0.63	0.2	14	88	0	0	0.623803	0.219578	0.63824	0.400285	-0.223388	0.834245
83	M	R	0	69	170	77	16	19	12	0.74	0.25	16	78	1	0	0.503248	0.206955	0.579402	0.499993	-0.100132	0.776321
84	M	R	1	64	170	80	64	20	9	0.6	0.15	12	83	0	0	0.26469	-0.292175	0.666237	0.378554	-0.421197	0.862101
85	M	L	1	51	185	134	115	14	11	0.44	0.1	11	36	1	1	0.194366	-0.0939512	0.519059	0.348245	-0.00500045	0.712318
86	F	R	0	48	160	104	19	24	12	0.96	0.45	23	69	1	0	0.41165	-0.19279	0.61879	0.472483	-0.303123	0.797217
87	M	L	0	47	170	59	7	24	10	0.5	0.25	14	70	1	0	0.449686	-0.235945	0.863977	0.492092	-0.399583	0.847502
88	F	L	0	62	170	87	31	17	11	0.95	0.25	10	44	1	1	0.478968	-0.205938	0.834623	0.525945	-0.0723917	0.818616
89	F	L	0	55	168	81	14	22	10	0.88	0.25	14	49	0	1	0.43334	-0.559737	0.818403	0.102321	-0.603112	0.838641
90	F	L	0	69	163	93	75	22	7	0.57	0.1	9	81	1	1	0.454585	-0.0900147	0.853402	0.613724	0.0510665	0.743087
91	M	R	0	55	179	135	124	19	12	0.8	0.25	7	81	0	1	0.335054	-0.43218	0.746768	0.561604	-0.245518	0.876607
92	M	L	1	44	170	95	16	18	12	0.43	0.2	14	61	1	0	0.379466	-0.189253	0.533023	0.246929	-0.496149	0.83308
93	M	L	0	64	175	87	12	24	11	0.57	0.1	13	82	1	0	0.352453	-0.195651	0.817986	0.558955	-0.00724126	0.870592
